# Comparative genomics of the unusual arachnid order Solifugae spotlight the molecular and genetic basis for adaptations to arid habitats

**DOI:** 10.64898/2026.06.25.734573

**Authors:** Erika L. Garcia, Siddharth S. Kulkarni, Matthew R. Graham, Carlos Santibañez-Lopez, Prashant P. Sharma

**Affiliations:** Department of Integrative Biology, University of Wisconsin–Madison, Madison, WI 53706, USA; CSIR-Center for Cellular and Molecular Biology, Hyderabad, Telangana 500 048, INDIA; Academy of Scientific and Innovative Research (AcSIR), Ghaziabad, India; Department of Biology, Eastern Connecticut State University, Willimantic, CT 06226, USA; Department of Biology, Western Connecticut State University, Danbury, CT 06810, USA

**Keywords:** Comparative genomics, Desert adaptation, Heat shock proteins, Positive selection, Arachnida, solifuges

## Abstract

The evolutionary transition to terrestrial life required overcoming several physiological hurdles; however, such challenges were amplified in desert environments. While several xeric-adapted arachnids utilize permanent burrows or “sit-and-wait” foraging strategies as possible energy conservation adaptations in harsh habitats, camel spiders exhibit a counterintuitive, high-energy lifestyle. To investigate the molecular underpinnings distinguishing Solifugae within Chelicerata, we utilized a comparative genomics framework that incorporates a newly sequenced, previously unpublished solifuge genome. We identified lineage-specific expanded orthogroups and evaluated selective pressures acting upon paralogous sequences within our ingroup solifuge species. Additionally, we also focused on fatty acid-associated proteins and heat shock proteins to elucidate how Solifugae may have evolved such anomalous behaviors compared to their arachnid relatives. Our analyses revealed significant signatures of positive selection within key gene families across the solifuge lineage. Notably, paralogs within the cytochrome P450 and biotinidase families showed consistent evidence of selection across all three taxa, suggesting specialized metabolic or detoxification requirements. Furthermore, we identified candidate loci implicated in axonal guidance and lipid metabolism, and a specialized fatty acid enzyme repertoire. While subsequent research is required to determine whether some of the genomic signatures unveiled here are shared across a broader phylogenetic distribution within Solifugae, we establish a critical baseline for future functional validation.
