## Supporting Information 1 for "Comparative genomics of the unusual arachnid order Solifugae spotlight the molecular and genetic basis for adaptations to arid habitats"

### Sheet: Genomes
Species	Accesion
Gluvia dorsalis	GCA_964187665
Paragaleodes pallidus	GCA_057318375
Argiope bruennichi	GCA_947563725
Carsinoscorpius rotundicauda	GCA_011833715
Centruroides sculpturatus	Pending
Ixodes scapularis	GCA_016920785
Mastigoproctus giganteus	GCA_048544385
Odiellus spinosus	GCA_963920705
Phalangium opilio	GCA_054372755
Pycnogonum litorale	GCA_964442445
Sarcoptes scabiei	GCA_020844145
Tachypleus tridentatus	GCA_004210375
Tetranychus urticae	GCA_000239435

### Sheet: Calibrations
Table SX. Fossil calibrations used in molecular dating analyses. Ages in millions of years.
Node calibrated	Minimum age	Maximum age	Fossil taxon	Reference
Root	none	550		Wolfe et al. 2016
Crown Acariformes	405	0	Protacarus crani	Hirst, 1923; Wolfe et al. 2016
Stem Opiliones	405	0	Eophalangium sheari	Dunlop et al. 2004
Stem Xiphosura	485	0	Lunataspis aurora	Rudkin et al. 2008
Stem Scorpiones	435	0	Eramoscorpius brucensis	Wendruff et al. 2016
Dunlop, J.A., Anderson, L. I., Kerp, H., Hass H. A harvestman (Arachnida: Opiliones) from the Early Devonian Rhynie cherts, Aberdeenshire, Scotland. Transactions of the Royal Society of Edinburgh: Earth Sciences 94 (2004):341-354
Hirst, S. On some arachnid remains from the Old Red Sandstone (Rhynie chert Bed, Aberdeenshire). Annals and Magazine of Natural History 12 (1923): 455-474.
Rudkin, D.M., Graham A.Y., Godfrey S.N. The oldest horseshoe crab: a new xiphosurid from Late Ordovician Konservat‐Lagerstätten deposits, Manitoba, Canada. Palaeontology 51 (2008): 1-9.
Wendruff, A. J., et al. A Silurian ancestral scorpion with fossilised internal anatomy illustrating a pathway to arachnid terrestrialisation. Scientific Reports 10 (2020):1-6.
Wolfe, J.M., et al. Fossil calibrations for the arthropod Tree of Life. Earth-Science Reviews 160 (2016): 43-110.
