## Supporting Information 3 for "Comparative genomics of the unusual arachnid order Solifugae spotlight the molecular and genetic basis for adaptations to arid habitats"

### Sheet: Sheet1
Expanded HOGs	Functional Annotation	Taxon	Sequence ID	# of AA residues (PP>0.90)	Amino acid residues	Sequence Length	# of hydrophobic residues	# of neutral residues	# of hydrophilic residues	Affiliation of + selected residues
N0.HOG0000025	SideStep Proteins	Hemerotrecha serrata	hemer_braker_042147_g39625_t1	4	PHE(230)+ASN(325)+VAL(369)+GLY(389)	422	2	1	1	Hydrophobic
			hemer_braker_090841_g85300_t1	4	GLY(230)+VAL(325)+THR(369)+VAL(389)	655	2	2	0	Hydrophobic					Hydrophobic	LEU,ILE,PHE,TRP,VAL,MET,TYR,CYS,ALA
N0.HOG0000072	Cytochrome P450 family 2	Hemerotrecha serrata	hemer_braker_044232_g41641_t1	18	ASP(201)+ARG(203)+CYS(210)+LEU(211)+PHE(223)+GLY(232)+ILE(235)+HIS(266)+GLU(285)+GLY(313)+VAL(346)+SER(355)+GLY(399)+ASN(405)+GLY(432)+PHE(435)+LYS(437)+PHE(444)	508	7	6	5	Hydrophobic					Neutral	THR,HIS,GLY,SER,GLN
		Paragaleodes pallidus	fold_ppal_braker_006464_g29015_t1	64	ASP(2)+THR(3)+THR(5)+SER(11)+THR(15)+SER(16)+PRO(19)+TYR(20)+LEU(21)+ALA(23)+LEU(30)+LEU(31)+ALA(34)+LEU(48)+LEU(57)+TYR(72)+ASN(75)+PHE(86)+LYS(96)+LEU(98)+VAL(103)+LEU(105)+ASP(106)+SER(110)+GLY(127)+LEU(138)+GLN(140)+LEU(144)+GLU(158)+PRO(173)+PRO(174)+GLN(178)+LEU(179)+ILE(182)+ARG(189)+PHE(193)+HIS(195)+ASP(200)+ASP(201)+TRP(230)+PHE(235)+ASP(245)+THR(246)+LYS(248)+GLY(253)+GLU(260)+THR(295)…	505	27	18	19	Hydrophobic					Hydrophilic	ARG.LYS,ASN,GLU,PRO,ASP
			ppal_braker_023900_g22200_t1	64	PRO(2)+ASN(3)+ALA(5)+TYR(11)+SER(15)+ALA(16)+LEU(19)+LYS(20)+GLU(21)+LEU(23)+ASN(30)+ARG(31)+ALA(34)+SER(48)+GLN(57)+LYS(72)+LEU(75)+PHE(86)+LYS(96)+PRO(98)+LEU(103)+SER(105)+ILE(106)+ASN(110)+LYS(127)+MET(138)+ALA(140)+LYS(144)+LEU(158)+GLU(173)+GLN(174)+LEU(178)+ARG(179)+VAL(182)+HIS(189)+PHE(193)+GLU(195)+ASP(200)+LEU(201)+THR(230)+ALA(235)+CYS(245)+TRP(246)+PHE(248)+VAL(253)+LYS(260)+ARG(295)…	439	31	8	23	Hydrophobic
			fold_ppal_braker_023906_g22206_t1	64	GLY(2)+ALA(3)+GLY(5)+SER(11)+LYS(15)+ASP(16)+ILE(19)+ASN(20)+PRO(21)+THR(23)+VAL(30)+ILE(31)+LEU(34)+PRO(48)+GLY(57)+LYS(72)+LYS(75)+GLY(86)+PHE(96)+SER(98)+LEU(103)+LYS(105)+ASP(106)+ASN(110)+VAL(127)+ARG(138)+PHE(140)+GLN(144)+HIS(158)+HIS(173)+ASP(174)+PRO(178)+ASN(179)+ARG(182)+ALA(189)+ARG(193)+LEU(195)+ARG(200)+THR(201)+PHE(230)+VAL(235)+GLU(245)+ARG(246)+ILE(248)+ASP(253)+ARG(260)+ASN(295)…	510	21	15	28	Hydrophilic					https://www.sigmaaldrich.com/US/en/technical-documents/technical-article/protein-biology/protein-structural-analysis/amino-acid-reference-chart?srsltid=AfmBOopZ_jhGMT46FqcHFKg6XzScnXrxN7izoU_mbxrnnM0HyDOhTqim
		Gluvia dorsalis	gdorsalis_008901_g17600_t1	12	VAL(20)+LYS(36)+LEU(68)+TYR(84)+GLN(119)+MET(162)+ASP(174)+SER(182)+ILE(187)+HIS(249)+ASN(404)+HIS(409)	504	5	4	3	Hydrophobic
			gdorsalis_008904_g17603_t1	12	THR(20)+LEU(36)+GLY(68)+GLY(84)+SER(119)+LYS(162)+LEU(174)+ILE(182)+PHE(187)+ARG(249)+HIS(404)+TYR(409)	499	5	5	2	Hydrophobic
			gdorsalis_015579_g23266_t1	10	ASN(20)+PHE(36)+VAL(68)+LEU(84)+GLU(119)+MET(162)+GLU(174)+PHE(182)+ALA(187)+ARG(249)	389	6	0	4	Hydrophobic
N0.HOG0000154	α-tocopherol transfer related protein	Paragaleodes pallidus	ppal_braker_013405_g5426_t1	40	VAL(3)+CYS(11)+ALA(12)+ASP(13)+SER(15)+LEU(24)+ASN(52)+GLU(53)+PHE(68)+PHE(74)+ARG(75)+VAL(76)+ASN(81)+ILE(89)+SER(92)+CYS(93)+GLU(95)+SER(97)+PHE(109)+GLN(114)+SER(122)+GLY(124)+ARG(125)+PHE(130)+ALA(134)+TRP(135)+PRO(137)+SER(141)+SER(148)+PHE(150)+LYS(179)+ASN(185)+SER(194)+ILE(196)+GLN(197)+ARG(203)+HIS(208)+VAL(210)+ARG(211)+PHE(215)	295	16	11	13	Hydrophobic
			ppal_braker_013406_g5427_t1	40	ASP(3)+LYS(11)+GLY(12)+CYS(13)+TYR(15)+GLU(24)+VAL(52)+LEU(53)+VAL(68)+ARG(74)+LYS(75)+PHE(76)+ALA(81)+TYR(89)+ARG(92)+SER(93)+ASN(95)+ARG(97)+ASP(109)+ASN(114)+LEU(122)+PRO(124)+ALA(125)+PHE(130)+THR(134)+GLY(135)+TRP(137)+LYS(141)+TYR(148)+ALA(150)+SER(179)+HIS(185)+MET(194)+LEU(196)+LEU(197)	201	17	6	12	Hydrophobic
N0.HOG0000311	Transposon	Hemerotrecha serrata	hemer_braker_060828_g57152_t1	37	ALA(2)+LYS(14)+LYS(31)+VAL(44)+THR(47)+PHE(58)+LEU(62)+GLY(116)+VAL(140)+PHE(155)+THR(170)+VAL(175)+ASP(176)+ILE(183)+THR(192)+ASP(206)+ARG(207)+ILE(213)+TYR(223)+PRO(231)+GLU(238)+PRO(244)+GLU(267)+PHE(269)+HIS(291)+THR(292)+ARG(293)+ASN(314)+VAL(324)+PRO(329)+ILE(338)+ASN(340)+CYS(348)+VAL(355)+LYS(365)+GLN(399)+ASN(403)	418	14	7	16	Hydrophilic
N0.HOG0000448	Immunoglobulin	Paragaleodes pallidus	ppal_braker_009742_g37735_t1	6	ALA(18)+SER(56)+GLY(66)+GLY(67)+ASN(76)+LYS(85)	191	1	3	2	Hydrophilic
N0.HOG0000470	Helix-turn helix domain	Paragaleodes pallidus	ppal_braker_029133_g30100_t1	5	THR(73)+GLN(78)+ALA(80)+LYS(82)+ARG(96)	103	1	2	2	Hydrophilic
N0.HOG0000636	Long chain fatty acid-CoA ligase	Paragaleodes pallidus	hemer_braker_098488_g92494_t1	1	ALA(225)	582	1	0	0	Hydrophobic
N0.HOG0000708	Cytochrome P450 family 2	Hemerotrecha serrata	hemer_braker_016071_g15084_t1	36	LEU(7)+SER(13)+LEU(16)+TYR(19)+VAL(22)+ALA(23)+LEU(24)+LEU(25)+VAL(28)+ILE(55)+ILE(58)+VAL(61)+GLN(108)+GLN(117)+LEU(126)+GLU(135)+GLN(137)+LEU(150)+PHE(153)+PHE(155)+ASP(184)+ARG(251)+ASN(255)+ALA(265)+ALA(293)+ALA(306)+PRO(309)+ILE(312)+ARG(313)+LEU(322)+THR(324)+MET(360)+SER(362)+LYS(370)+GLN(397)+ASP(403)	617	20	7	8	Hydrophobic
			hemer_braker_088357_g82914_t1	36	GLY(7)+TYR(13)+PHE(16)+ASN(19)+ALA(22)+TYR(23)+LEU(24)+ASP(25)+GLU(28)+VAL(55)+ALA(58)+LYS(61)+GLY(108)+ASP(117)+LEU(126)+LYS(135)+TYR(137)+VAL(150)+LYS(153)+LEU(155)+PRO(184)+ILE(251)+SER(255)+ASN(265)+CYS(293)+ILE(306)+VAL(309)+ARG(312)+GLU(313)+THR(322)+THR(324)+ILE(360)+LYS(362)+ILE(370)+ASN(397)+SER(403)	467	17	6	13	Hydrophobic
			hemer_braker_088358_g82915_t1	36	LEU(7)+GLY(13)+ALA(16)+SER(19)+LYS(22)+ASN(23)+LEU(24)+PRO(25)+ALA(28)+PRO(55)+TYR(58)+ALA(61)+HIS(108)+LEU(117)+CYS(126)+ARG(135)+VAL(137)+LEU(150)+LEU(153)+PHE(155)+ASN(184)+ILE(251)+ASP(255)+LYS(265)+LEU(293)+LYS(306)+VAL(309)+ALA(312)+HIS(313)+PRO(322)+MET(324)+GLU(360)+LEU(362)+PHE(370)+THR(397)+GLN(403)	606	18	6	12	Hydrophobic
			hemer_braker_098653_g92654_t1	36	GLY(7)+LYS(13)+CYS(16)+ALA(19)+GLY(22)+ILE(23)+PRO(24)+GLU(25)+TYR(28)+PHE(55)+TRP(58)+PHE(61)+PHE(108)+VAL(117)+ILE(126)+ASN(135)+PHE(137)+PHE(150)+SER(153)+GLY(155)+SER(184)+HIS(251)+ILE(255)+LYS(265)+ILE(293)+ARG(306)+VAL(309)+HIS(312)+LEU(313)+GLY(322)+LYS(324)+LEU(360)+LEU(362)+VAL(370)+ALA(397)+ASN(403)	967	20	8	8	Hydrophobic
		Gluvia dorsalis	gdorsalis_020792_g2771_t1	72	THR(4)+SER(5)+LEU(6)+SER(8)+ASP(9)+LEU(11)+ILE(12)+LEU(14)+PRO(17)+LEU(23)+ILE(25)+LEU(27)+CYS(29)+PHE(31)+LEU(36)+GLY(45)+THR(47)+ALA(60)+PHE(80)+LYS(81)+MET(83)+GLY(85)+VAL(90)+SER(93)+VAL(97)+GLY(114)+LEU(122)+LYS(123)+TYR(124)+GLN(130)+GLY(132)+VAL(133)+MET(134)+TRP(135)+ARG(139)+TYR(141)+PHE(151)+LEU(156)+GLU(157)+GLU(159)+GLU(162)+ASN(163)+MET(167)+GLU(170)+ALA(183)+ALA(184)+MET(185)+GLN(18…	507	38	16	16	Hydrophobic
			gdorsalis_020909_g2781_t1	72	GLY(4)+PRO(5)+THR(6)+LEU(8)+PRO(9)+LEU(11)+GLY(12)+LEU(14)+VAL(17)+VAL(23)+LEU(25)+ARG(27)+PHE(29)+ASP(31)+VAL(36)+HIS(45)+VAL(47)+PHE(60)+LEU(80)+LEU(81)+TYR(83)+GLY(85)+ASP(90)+ILE(93)+GLN(97)+SER(114)+THR(122)+MET(123)+GLU(124)+ILE(130)+LYS(132)+HIS(133)+VAL(134)+ARG(135)+ASN(139)+ALA(141)+VAL(151)+PHE(156)+PHE(157)+LYS(159)+ASP(162)+MET(163)+MET(167)+ILE(170)+PRO(183)+GLY(184)+MET(185)+ASN(18…	486	39	13	20	Hydrophobic
			gdorsalis_020977_g2787_t1	72	GLU(4)+ARG(5)+LEU(6)+ASN(8)+VAL(9)+TRP(11)+ALA(12)+LEU(14)+PRO(17)+LEU(23)+ILE(25)+LEU(27)+CYS(29)+LEU(31)+VAL(36)+GLY(45)+ILE(47)+SER(60)+PHE(80)+LYS(81)+ILE(83)+GLY(85)+VAL(90)+SER(93)+VAL(97)+GLY(114)+ALA(122)+LYS(123)+ASN(124)+GLN(130)+GLY(132)+ILE(133)+VAL(134)+TRP(135)+ARG(139)+TYR(141)+PHE(151)+LEU(156)+GLU(157)+ASP(159)+GLU(162)+ASN(163)+LEU(167)+GLU(170)+VAL(183)+ALA(184)+LEU(185)+GLN(18…	507	37	11	24	Hydrophobic
N0.HOG0000712	Biotinidase	Hemerotrecha serrata	hemer_braker_010009_g9507_t1	17	PHE(10)+LYS(33)+LYS(38)+VAL(47)+ARG(49)+GLY(71)+VAL(94)+VAL(152)+TYR(153)+HIS(175)+GLN(245)+ASN(259)+GLY(275)+ILE(294)+ARG(311)+LYS(314)+CYS(366)	499	7	4	6	Hydrophobic
			hemer_braker_075980_g71405_t1	17	VAL(10)+ILE(33)+ALA(38)+GLU(47)+LEU(49)+VAL(71)+SER(94)+CYS(152)+LEU(153)+ASP(175)+GLU(245)+SER(259)+GLN(275)+ASP(294)+VAL(311)+HIS(314)+GLY(366)	537	8	5	4	Hydrophobic
			hemer_braker_010013_g9511_t1	17	LEU(10)+THR(33)+TYR(38)+LYS(47)+THR(49)+THR(71)+PRO(94)+ASP(152)+ILE(153)+ILE(175)+ALA(245)+ARG(259)+LYS(275)+GLY(294)+HIS(311)+ASN(314)+LEU(366)	557	6	5	6	None
		Paragaleodes pallidus	ppal_braker_000535_g470_t1	71	PRO(3)+GLN(5)+ILE(8)+THR(11)+ALA(12)+LEU(13)+MET(14)+PHE(16)+SER(17)+PRO(27)+CYS(28)+ALA(31)+VAL(33)+GLU(35)+HIS(36)+GLU(54)+THR(56)+LYS(60)+LEU(62)+GLY(63)+ASP(65)+ILE(66)+VAL(78)+ASN(82)+ALA(87)+THR(92)+PRO(96)+ASN(99)+LEU(103)+GLU(109)+GLN(135)+PHE(155)+LEU(167)+HIS(175)+PHE(177)+GLU(179)+SER(180)+ASP(183)+TYR(190)+PHE(203)+PHE(206)+LEU(216)+ALA(226)+ASP(233)+PRO(236)+VAL(243)+SER(246)+VAL(249…	486	34	20	17	Hydrophobic
			ppal_braker_000536_g471_t1	71	LEU(3)+LYS(5)+VAL(8)+ILE(11)+ALA(12)+ILE(13)+ALA(14)+ILE(16)+ALA(17)+SER(27)+CYS(28)+ALA(31)+VAL(33)+GLU(35)+HIS(36)+ARG(54)+PHE(56)+MET(60)+GLU(62)+ALA(63)+ALA(65)+LYS(66)+VAL(78)+GLY(82)+LEU(87)+ASP(92)+ALA(96)+GLU(99)+ASN(103)+TYR(109)+ILE(135)+ILE(155)+HIS(167)+VAL(175)+PRO(177)+ASN(179)+GLU(180)+VAL(183)+ASP(190)+THR(203)+CYS(206)+ARG(216)+LEU(226)+HIS(233)+LEU(236)+HIS(243)+GLN(246)+ALA(249…	491	36	16	19	Hydrophobic
			ppal_braker_000537_g472_t1	71	THR(3)+ARG(5)+ARG(8)+ALA(11)+VAL(12)+GLY(13)+ILE(14)+LEU(16)+ALA(17)+LYS(27)+ASP(28)+THR(31)+ALA(33)+PHE(35)+GLU(36)+ALA(54)+TYR(56)+THR(60)+GLU(62)+ALA(63)+ARG(65)+GLN(66)+LEU(78)+ARG(82)+LEU(87)+ASP(92)+ASP(96)+SER(99)+ILE(103)+ARG(109)+ASN(135)+PHE(155)+GLU(167)+HIS(175)+ASN(177)+PRO(179)+PHE(180)+ARG(183)+LYS(190)+MET(203)+PHE(206)+ALA(216)+GLU(226)+GLY(233)+ASP(236)+ALA(243)+VAL(246)+SER(249…	494	28	15	26	Hydrophobic
			ppal_braker_000539_g474_t1	71	CYS(3)+SER(5)+PHE(8)+SER(11)+LEU(12)+LEU(13)+TRP(14)+ALA(16)+GLY(17)+LYS(27)+PRO(28)+SER(31)+GLU(33)+TYR(35)+THR(36)+GLN(54)+VAL(56)+ASN(60)+GLU(62)+MET(63)+GLU(65)+LYS(66)+ILE(78)+PRO(82)+PHE(87)+ASP(92)+LEU(96)+PRO(99)+ASN(103)+GLU(109)+GLN(135)+ASP(155)+ASN(167)+GLU(175)+ARG(177)+VAL(179)+GLY(180)+HIS(183)+GLU(190)+TYR(203)+THR(206)+CYS(216)+GLU(226)+ILE(233)+MET(236)+PHE(243)+GLN(246)+LEU(249…	527	25	20	26	Hydrophilic
		Gluvia dorsalis	gdorsalis_012295_g20467_t1	19	ASN(6)+LEU(8)+SER(12)+VAL(13)+GLU(53)+GLU(71)+ILE(77)+SER(118)+ALA(122)+ILE(141)+ALA(232)+PHE(251)+LYS(252)+GLU(274)+ALA(289)+ASN(300)+LEU(334)+GLY(379)+VAL(399)	550	10	3	6	Hydrophobic
			gdorsalis_019069_g26245_t1	19	SER(6)+ARG(8)+CYS(12)+LEU(13)+LYS(53)+ALA(71)+ARG(77)+THR(118)+GLU(122)+SER(141)+GLU(232)+TRP(251)+GLN(252)+ASN(274)+GLY(289)+LEU(300)+GLY(334)+GLY(379)+VAL(399)	531	6	7	6	Neutral
			gdorsalis_019072_g26248_t1	19	SER(6)+PRO(8)+PRO(12)+ILE(13)+GLU(53)+GLY(71)+ARG(77)+LYS(118)+TYR(122)+CYS(141)+LEU(232)+ALA(251)+ALA(252)+VAL(274)+SER(289)+VAL(300)+PRO(334)+TYR(379)+GLU(399)	496	9	3	7	Hydrophobic
N0.HOG0000823	Transposase (TNP-like, RNase H N-terminal domain)	Hemerotrecha serrata	hemer_braker_068905_g64699_t1	7	THR(475)+ASN(490)+CYS(529)+PHE(550)+THR(681)+ASP(696)+VAL(787)	1000	3	2	2	Hydrophobic
N0.HOG0000914	Neuroligin and Bile salt activated lipase	Paragaleodes pallidus	ppal_braker_025193_g23570_t1	4	LEU(13)+PRO(21)+LYS(36)+ARG(70)	156	1	0	3	Hydrophilic
N0.HOG0000947	Transposon	Hemerotrecha serrata	hemer_braker_044056_g41474_t1	7	GLU(197)+LYS(213)+LYS(322)+ALA(335)+CYS(391)+TYR(433)+GLY(436)	629	3	1	3	None
		Gluvia dorsalis	gdorsalis_010492_g18935_t1	1	LEU(321)	577	1	0	0	Hydrophobic
N0.HOG0001285	Unknown function	Gluvia dorsalis	gdorsalis_011879_g20107_t1	7	ILE(45)+TYR(58)+VAL(78)+ALA(275)+MET(285)	301	5	0	0	Hydrophobic
N0.HOG0001409	Immunoglobulin	Hemerotrecha serrata	hemer_braker_001544_g1499_t1	1	LEU(98)	161	1	0	0	Hydrophobic
N0.HOG0001600	Serine hydrolase	Paragaleodes pallidus	ppal_braker_025355_g23777_t1	19	ARG(24)+LEU(27)+ILE(29)+ILE(30)+ASN(35)+MET(36)+ASN(48)+LEU(106)+ASP(116)+SER(144)+ILE(159)+TYR(161)+ALA(171)+LEU(182)+PHE(193)+ALA(204)+LYS(206)+ILE(208)+CYS(216)	286	13	1	5	Hydrophobic
N0.HOG0003779	Zinc Finger protein	Gluvia dorsalis	gdorsalis_012780_g20872_t1	8	VAL(42)+ARG(109)+VAL(121)+ARG(143)+PRO(211)+PHE(218)+GLU(224)+SER(306)	435	3	1	4	Hydrophilic
									Hydrophobic	30
									Hydrophilic	7
									None	2
									Neutral	1
